# Aging promotes lung cancer metastasis through epigenetic ATF4 induction

**DOI:** 10.1101/2024.07.03.601209

**Authors:** Angana A.H. Patel, Jozefina Dzanan, Kevin X. Ali, Ella A. Eklund, Samantha W. Alvarez, Ilayda Altinönder, Dorota Raj, Ahmed Ezat El Zowalaty, Sama I. Sayin, Martin Dankis, Maria Schwarz, Emma Jonasson, Kristell Le Gal, Heba Albatrok, Roger Olofsson Bagge, Anetta Härtlova, Anders Ståhlberg, Andreas Hallqvist, Clotilde Wiel, Volkan I. Sayin

## Abstract

Lung cancer is primarily a disease of the elderly. Despite shared molecular changes between aging and cancer ^1^ – such as permissive chromatin states and deregulated protein homeostasis – studies on physiologically aged models of human lung cancer are lacking. Here, we show that aging alters the progression of KRAS-driven non-small cell lung cancer (NSCLC), promoting metastasis while suppressing primary lung tumor growth. Clinically, a multicenter analysis of all consecutively diagnosed NSCLC cases in Western Sweden over a 3-year period confirmed increased metastasis and smaller primary tumor size with age in KRAS-driven NSCLC. In addition, primary lung tumor cultures derived from older mice demonstrated an increased metastatic phenotype. Unbiased transcriptomic and epigenomic analyses identified ATF4, a major arm of the unfolded protein response (UPR), as a driver of aging-induced lung cancer metastasis. Furthermore, we found that the age-associated increase in ATF4 fuels metastatic dissemination through metabolic rewiring, including increased glutaminolysis. Finally, we report that pharmacological inhibition of glutaminase effectively suppressed aging-induced metastasis. Our findings suggest a novel adjuvant therapy for human lung cancer by targeting aging-induced metabolic plasticity, highlighting the need to consider the biology of aging in the development of cancer therapy.
