## Extended Data Table 1 for "Aging promotes lung cancer metastasis through epigenetic ATF4 induction"

### Sheet: Patel et al, ED Table 1
	Extended Data Table 1. Baseline characteristics of patients included in the Western Sweden cohort
	Characteristics all patients stage I-IV	Total	KRAS WT	KRAS MUT
		n (%)	n (%)	n (%)
	Total	997 (100)	629 (63.1)	368 (36.9)
	Age in years, median (range)	71 (31-94)	71 (31-94)	71 (45-90)
	Sex
	Male	431 (43.2)	293 (46.6)	138 (37.5)
	Female	566 (56.8)	336 (53.4)	230 (62.5)
	Smoking history
	Current smoker	330 (33.1)	191 (30.4)	139 (37.8)
	Former smoker	495 49.6)	285 (45.3)	210 (62.5)
	Never smoker	170 (17.1)	151 (24.0)	19 (5.2)
	Missing	2 (0.2)	2 (0.3)	0
	Perfomance status
	ECOG 0	258 (25.9)		109 (29.6)
	ECOG 1	431 (43.2)		170 (46.2)
	ECOG 2	199 (20.0)		69 (18.8)
	ECOG 3	75 (7.5)		17 4.6)
	ECOG 4	22 (2.2)		3 (0.8)
	Missing	12 (1.2)		0
	Histology
	Adenocarcinoma	852 (85.5)	519 (82.5)	333 (91.3)
	Squamous cell carcinoma	52 (5.2)	49 (7.8)	3 (0.8)
	NSCLC NOS	93 (9.3)	61 (9.7)	32 (8.7)
	Mutation status
	None known	407 (40.8)	407 (64.7)
	KRAS	368 36.9)	0 (0)	368
	EGFR	147 (14.7)	147 (23.4)
	BRAF	28 (2.8)	28 (4.5)
	ALK	24 (2.4)	24 (3.8)
	ROS1	6 (0.6)	6 (1.0)
	Other	17 (1.7)	17 (2.7)
	KRAS submutation
	G12A			28 (7.6)
	G12C			159 (43.2)
	G12D			43 (11.7)
	G12V			78 (21.2)
	Other			60 (16.3)
	Stage
	I	244 (24.5)	155 (24.6)	89 (24.2)
	II	75 (7.5)	45 (7.2)	30 (8.2)
	III	126 (12.6)	79 (12.6)	47 (12.8)
	IV	552 (55.4)	350 (55.6)	202 (45.9)
