## Extended Data Table 2 for "Aging promotes lung cancer metastasis through epigenetic ATF4 induction"

### Sheet: Extended Data Table 2
	Extended Data Table 2. Characteristics of patients having their primary tumor volume calculated
	Column1	Total	KRAS WT	KRAS MUT
		n (%)	n (%)	n (%)
	Total	464 (100)	292	172
	Age in years, median (range)	71 (33-91)	71.5 (33-91)	72 (48-87)
	Sex
	Male	201 (43.3)	134 (45.9)	67 (39.0)
	Female	263 (56.7)	158 (54.1)	105 (61.0)
	Smoking history
	Current smoker	149 (32.1)	90 (30.8)	59 (34.3)
	Former smoker	238 (51.3)	134 (45.9)	104 (60.5)
	Never smoker	77 (16.6)	68 (23.3)	9 (5.2)
	Perfomance status
	ECOG 0	112 (24.1)	58 (19.9)	54 (31.4)
	ECOG 1	208 (44.8)	128 (43.8)	80 (46.5)
	ECOG 2	103 (22.2)	72 (24.7)	31 (18.0)
	ECOG 3	31 (6.7)	24 (8.2)	7 (4.1)
	ECOG 4	6 (1.3)	6 (2.1)	0 (0.0)
	Missing	4 (0.9)	4 (1.4)	0
	Histology
	Adenocarcinoma	395 (85.1)	240 (82.2)	155 (90.1)
	Squamous cell carcinoma	23 (5.0)	22 (7.5)	1 (0.6)
	NSCLC NOS	46 (10.0)	30 (10.3)	16 (9.3)
	Mutation status
	None known	194 (41.8)	194 (66.4)
	KRAS	172 (37.1)	0 (0)	172 (100)
	EGFR	68 (14.7)	68 (23.3)
	BRAF	9 (1.9)	9 (3.1)
	ALK	12 (2.6)	12 (4.1)
	ROS1	1 (0.2)	1 (0.3)
	Other	8 (1.7)	8 (2.7)
	KRAS submutation
	G12A			10 (5.8)
	G12C			79 (45.9)
	G12D			23 (13.4)
	G12V			27 (15.7)
	Other			33 (18.7)
	Stage
	I	80 (17.2)	55 (18.8)	25 (14.5)
	II	42 (9.1)	24 (8.2)	18 (10.5)
	III	75 (16.2)	47 (16.1)	28 (16.3)
	IV	267 (57.5)	166 (56.8)	101 (58.7)
