## Supplementary Table 1 for "Aging promotes lung cancer metastasis through epigenetic ATF4 induction"

### Sheet: Supplementary Table 1
Supplementary Table 1
List of antibodies
Antibodies	SOURCE	CATALOGUE NUMBER
Western Blot
HSP90 (1:1000)	Cell Signaling	4874
SLC7A11 (xCT) (1:1000)	Cell Signaling	98051S
Histone H3 (1:20000)	Abcam	Ab1791
Phospho-HISTONE 3 (1:1000)	Cell signaling	9718
CASPASE 3 (1:500)	Cell signaling	9662
Cleaved CASPASE 3 (1:500)	Cell Signaling	9664
Cleaved PARP (1:1000)	Cell Signaling	9548
VIMENTIN (D21H3) (1:1000)	Cell Signaling	5741
E-CADHERIN (24E10) (1:1000)	Cell Signaling	3195
N-CADHERIN (1:1000)	Cell Signaling	13116
SNAIL (1:1000)	Cell Signaling	3879
SLUG (1:1000)	Cell Signaling	9585
ZO-1 (1:1000)	Cell Signaling	8193
EiF2a (1:1000)	Cell Signaling	5324
Phospho-EiF2a (1:1000)	Abcam	AB32157
4E-BP1 (1:1000)	Cell Signaling	9452
Phospho-4E-BP1 (1:1000)	Cell Signaling	9451
ATF4 (D4B8) (1:1000)	Cell Signaling	11815S
PSAT1 (1:1000)	Proteintech	20180-1-AP-150
ASNS (1:1000)	Proteintech	14681-1-AP-150
BCAT1 (1:1000)	Proteintech	13640-1-AP-150
CHOP (1:500)	Proteintech	15204-1-AP-20
ACTIN (1:5000)	Sigma-Aldrich	A2228
γH2AX (1:500)	Cell Signaling	9718
phospho-GCN2 (1:1000)	Cell Signaling	94668
GCN2 (1:1000)	Cell Signaling	3302
HRI (1:1000)	Proteintech	20499-1-AP-20
phospho-PKR (1:1000)	Abcam	AB32036
PKR (1:1000)	Proteintech	18244-1-AP-20
phospho-PERK (1:1000)	Proteintech	29546-1-AP-20
PERK (1:1000)	Proteintech	24390-1-AP-20
HRP-conjugated anti-Rabbit (1:10000)	Jackson Immunoresearch	111-035-003
HRP-conjugated anti-Mouse	Jackson Immunoresearch	115-035-003
IHC
pro-SPC (1:500)	Sigma-Aldrich	AB3786
ASNS (1:100)	Proteintech	14681-1-AP-150
SLC7A11 (1:100)	Proteintech	26864-1-AP-150
Phospho-HISTONE 3 (1:200)	Cell Signaling	9718
ATF4 (1:50)	Cell Signaling	118154S
Oligonucleotides sequences
RT-qPCR
	Forward	Reverse
Actb	ctaaggccaaccgtgaaaag	accagaggcatacagggaca
Cdh1	ggtcatcagtgtgctcacctct	gctgttgtgctcaagccttcac
Twist1	agctacgccttctccgtct	tccttctctggaaacaatgaca
Vim	cactagccgcagcctctattc	gtccaccgagtcttgaagca
pLentiCRISPR v2 Knockout
sgdTomato	cacccgccctcgatctcgaactcg	aaaccgagttcgagatcgagggcg
mAtf4_m1	aggctgcaagaatgtaaagg	cctttacattcttgcagcct
mAtf4_m2	attgggttcactgtctgagg	cctcagacagtgaacccaat
Ultramers amplification
miRE-XhoI	5’ -TGAACTCGAGAAGGTATATTGCTGTTGACAGTGAGCG‐3’
miRE‐EcoRI	5’‐TCTCGAATTCTAGCCCCTTGAAGTCCGAGGCAGTAGGC‐3’
shAtf4_m1	tgctgttgacagtgagcgacgagtgtaaggagctagaaaatagtgaagccacagatgtattttctagctccttacactcgctgcctactgcctcgga
shAtf4_m2	tgctgttgacagtgagcgaacaaagataccttcgagttaatagtgaagccacagatgtattaactcgaaggtatctttgtctgcctactgcctcgga
